# Adipose triglyceride lipase promotes prostaglandin-dependent actin remodeling by regulating substrate release from lipid droplets

**DOI:** 10.1101/2021.08.02.454724

**Authors:** Michelle S. Giedt, Jonathon M. Thomalla, Matthew R. Johnson, Zon Weng Lai, Tina L. Tootle, Michael A. Welte

**Author notes:** equal contribution (Michelle S. Giedt, Jonathon M. Thomalla). co-senior and co-corresponding authors, and.

## Abstract

A key factor controlling oocyte quality and fertility is lipids. Even though lipid droplets (LDs) are crucial regulators of lipid metabolism, their roles in fertility are poorly understood. During *Drosophila* oogenesis, LD accumulation in nurse cells coincides with dynamic actin remodeling necessary for late-stage follicle morphogenesis and fertility. Loss of the LD-associated Adipose Triglyceride Lipase (ATGL) disrupts both actin bundle formation and cortical actin integrity, an unusual phenotype also seen when Pxt, the enzyme responsible for prostaglandin (PG) synthesis, is missing. Dominant genetic interactions and PG treatment of follicles *in vitro* reveal that ATGL and Pxt act in the same pathway to regulate actin remodeling, with ATGL upstream of Pxt. Further, lipidomic analysis detects arachidonic acid (AA) containing triglycerides in ovaries. Because AA is the substrate for Pxt, we propose that ATGL releases AA from LDs to drive PG synthesis necessary for follicle development. We also find that exogenous AA is toxic to follicles *in vitro*, and LDs modulate this toxicity. This leads to the model that LDs both sequester AA to limit toxicity, and release AA via ATGL to drive PG production. We speculate that the same pathways are conserved across organisms to regulate oocyte development and promote fertility.
