## Supplementary material for "Adipose triglyceride lipase promotes prostaglandin-dependent actin remodeling by regulating substrate release from lipid droplets": Figure 5 - supplemental table 1

### Sheet: Sheet1
Triglyceride species	wild type 2	wild type 3	wild type 4	ATGL 1	ATGL 2	ATGL 3	ATGL 4
16:1/17:1/18:2	4028800	5894800	5037800	9625800	8910800	17357800	11937800
16:1/17:1/18:1	12114670	30224670	23104670	33724670	52254670	81364670	76874670
16:0/17:0/18:1	9373400	16235400	9343400	51165400	28065400	65165400	90555400
16:0/17:1/18:1	4137000	16844000	13074000	100434000	36974000	93664000	209534000
16:1/18:2/18:3	6618000	7563000	8387000	8656000	7124000	11580000	12230000
16:1/18:2/18:2	60132600	76802600	84792600	96572600	84822600	154002600	144702600
16:0/18:3/18:3	239213200	265713200	280313200	289213200	293313200	336713200	351213200
16:0/18:1/18:1	651417000	889417000	1044717000	1131717000	1049717000	1967717000	1790717000
16:1/18:1/18:1	350998000	620098000	728198000	575298000	611898000	1101198000	1008198000
18:0/16:0/18:0	-1351000	5946000	-274000	766000	404000	293000	5596000
18:0/16:0/18:1	204881000	251781000	294481000	255881000	261981000	460181000	484981000
18:1/17:1/18:1	3689500	5196500	5905500	11836500	11186500	19696500	21746500
17:0/18:1/18:1	3882870	10355870	5462870	14605870	14895870	26285870	30315870
18:0/17:0/18:1	1815370	2666370	2927370	6245370	6207370	13873370	14393370
16:0/18:2/18:3	358861000	410861000	423761000	401361000	383261000	456261000	453961000
16:1/18:1/18:2	197861810	362561810	252361810	516761810	494661810	520561810	554361810
16:0/18:1/18:3	180684000	230684000	236784000	242384000	220484000	312984000	284684000
18:1/17:1/18:2	2040932	2523932	2585932	4208932	4480932	9307932	8063932
18:1/18:1/18:2	41067000	59897000	82277000	146257000	151157000	270257000	256057000
18:1/18:1/18:1	57566000	82996000	97366000	176266000	148266000	264166000	236166000
18:1/18:2/18:2	23786000	24666000	23886000	37276000	37106000	194856000	62736000
18:1/18:2/18:3	4033000	4218000	4060000	8135000	8378000	8587000	11959000
18:0/18:0/18:0	874000	415000	863000	16000	412000	1362000	726000
20:0/16:0/18:1	32296500	38566500	51966500	40066500	42846500	73046500	70666500
18:0/18:1/18:1	81152000	101912000	122712000	128612000	121612000	227012000	235612000
18:0/18:1/20:0	4287500	2946500	5775500	5189500	6357500	10104500	8550500
20:0/18:1/18:1	7320500	7999500	10952500	16302500	19632500	30372500	29632500
20:0/18:1/18:2	1844160	2363160	2575160	6299160	7283160	11603160	11413160
18:0/18:1/20:3	10737520	11887520	15497520	12437520	13607520	20487520	20097520
20:1/18:1/18:2	902700	1274200	2044200	4523200	6021200	8181200	7727200
18:0/18:1/20:4	25554100	30534100	34514100	38384100	40504100	57014100	59884100
18:0/18:1/20:5	6982000	10821000	8221000	18731000	19941000	31471000	28641000
18:1/18:2/20:4	10681000	17171000	14131000	32331000	31021000	42521000	40971000
16:1/13:0/14:0	13329030	20259030	19019030	45249030	28799030	56029030	70829030
16:0/13:0/14:0	6196000	10599000	11059000	36299000	23969000	32019000	49869000
12:0/14:1/18:3	8790000	8677000	11500000	8853000	8726000	14370000	16240000
16:1/12:0/16:1	678033300	1046033300	1335033300	1390033300	955133300	2383033300	2367033300
16:1/14:1/14:1	149165090	289265090	378165090	218965090	132165090	373365090	368365090
16:0/14:0/14:0	150501000	206901000	227501000	317201000	269201000	517701000	517801000
16:1/14:0/14:0	865006000	1521306000	1564306000	1717306000	1310306000	2807306000	2376306000
16:0/9:0/20:5	9265960	11568960	13068960	23668960	15348960	22308960	17968960
16:1/13:0/16:1	40157500	59137500	68267500	62877500	63237500	92627500	88377500
16:1/12:1/17:1	15681520	11441520	19681520	19411520	16531520	24631520	20631520
16:0/13:0/16:1	16147540	27777540	25897540	65397540	39867540	116777540	105977540
15:0/14:0/16:0	2747700	5173700	5266700	10177700	11527700	16297700	19007700
16:1/12:0/18:3	30040190	39840190	68370190	51410190	52560190	81240190	81230190
16:1/14:1/16:1	567743500	854043500	1023643500	754243500	774043500	1347643500	1289643500
16:1/14:0/16:1	1200527000	2320527000	2475527000	2450527000	2309527000	3902527000	4107527000
16:0/14:0/16:1	1199890000	2039890000	2212890000	2472890000	2038890000	3763890000	3703890000
16:0/14:0/16:0	33530000	41780000	45330000	66210000	62020000	108340000	114840000
18:4/13:0/16:1	15020980	20390980	23860980	22120980	25580980	37290980	31310980
16:1/13:0/18:3	12905110	25995110	23495110	20325110	15845110	39395110	30755110
16:1/13:0/18:2	22309630	27299630	29549630	32819630	24079630	58839630	48109630
15:0/16:0/16:0	-3774000	-4006000	-3577000	588000	-2416000	4224000	1917000
15:0/16:0/16:1	21870000	41550000	31210000	79930000	76170000	134650000	156050000
15:0/16:1/16:1	12790500	19000500	21280500	58390500	37030500	72210500	87500500
18:4/14:0/16:0	181187000	205787000	210187000	210787000	195387000	229187000	222787000
16:1/14:1/18:2	77313700	104483700	107483700	80713700	84323700	139483700	128883700
16:1/14:1/18:3	18850000	24380000	19030000	24080000	18310000	28730000	18480000
16:0/16:0/16:0	10890000	11380000	16000000	19130000	17710000	24150000	37880000
16:0/14:0/18:1	1462227000	2093227000	2285227000	2493227000	2257227000	4009227000	4207227000
16:1/14:0/18:1	2413634000	3721634000	4113634000	3295634000	3620634000	6420634000	6523634000
16:1/16:1/16:1	1259614000	1910614000	1894614000	1870614000	1771614000	2733614000	2811614000
18:4/15:0/16:1	24866790	34216790	25226790	44996790	5740790	54936790	58736790
16:1/16:1/17:1	29614120	53894120	53674120	58864120	52714120	94444120	104034120
16:0/16:0/18:1	940998000	1337998000	1505998000	1632998000	1397998000	2759998000	2529998000
16:1/16:1/17:0	19234000	26384000	25904000	82114000	53734000	105094000	122294000
15:0/16:0/18:1	20373000	32913000	27363000	103293000	67123000	146293000	157693000
16:1/16:1/18:3	48716010	65426010	75796010	61616010	58326010	106266010	104066010
18:0/16:0/16:0	2430000	3115000	3538000	2519000	4656000	7666000	9286000
16:1/16:1/18:1	1445819000	1048819000	1532819000	2460819000	1112819000	1927819000	1663819000
16:0/16:1/18:1	2259521000	3282521000	3769521000	3557521000	3427521000	5693521000	6088521000
16:1/16:1/18:2	222845400	333245400	407745400	398745400	357645400	657445400	678045400
4:0/14:0/16:1	4557000	3758000	7911000	6126000	6512000	9974000	10230000
12:0/12:0/12:1	3052000	4825000	6376000	6618000	7058000	11680000	11850000
4:0/16:1/16:1	4847000	3396000	8107000	5018000	5778000	7704000	7573000
12:0/14:1/14:1	82885700	97715700	173695700	64675700	97045700	135895700	101295700
16:1/12:0/12:0	384788700	673688700	812688700	517788700	545188700	878888700	964388700
12:0/13:0/14:0	7012600	9015600	7736600	25022600	19612600	33282600	28552600
14:1/12:1/14:1	5199510	12032510	18392510	5524510	10192510	18972510	7462510
11:0/14:1/14:1	2981000	7452000	4521000	6734000	8740000	11010000	5697000
12:0/13:0/14:1	13711210	21751210	24651210	44951210	49221210	29041210	31341210
12:0/12:0/14:0	295054000	487154000	597854000	534654000	443354000	959254000	877354000
12:0/12:0/14:1	109223650	168123650	211323650	122223650	150823650	209823650	185123650
6:0/14:1/18:0	5382300	4312300	8269300	5289300	5407300	9215300	8442300
12:0/12:0/13:0	6437660	12098660	12798660	9628660	10388660	14908660	15368660
12:0/12:1/14:1	6960950	9858950	16655950	8248950	11065950	15255950	16115950
12:0/12:0/12:0	37670000	82170000	98680000	75030000	80380000	138180000	136280000
16:1/13:0/14:1	42614890	53754890	58024890	55934890	48574890	69304890	70244890
16:1/11:4/16:1	5941000	7661000	13750000	12660000	15270000	22180000	21430000
14:0/14:0/14:0	385915000	601715000	632015000	841015000	711715000	1287615000	1369615000
14:0/14:0/14:1	675182000	1052482000	1138482000	1231482000	976882000	1697482000	1848482000
16:1/12:0/14:1	820078500	1081878500	1105878500	677178500	961878500	1578878500	1143878500
16:1/12:1/14:1	44080000	51430000	68610000	34050000	39450000	55830000	61110000
14:0/13:0/14:0	11909370	16269370	15669370	37449370	24689370	50449370	51789370
16:1/12:0/13:0	39732960	57002960	61132960	55512960	79152960	82472960	76482960
13:0/14:1/14:1	28310000	28410000	30680000	17060000	17810000	44780000	41760000
12:0/14:0/14:0	459324000	715924000	841324000	938724000	777924000	1409724000	1287724000
sum of all triglyceride values	21588339702	31807405202	35577139202	36082450202	32120529202	56826278202	56152677202
